# GPCR endocytosis rewires neuronal gene expression and cellular architecture

**DOI:** 10.1101/2025.08.26.672159

**Authors:** Katherine L. Hall, Matthew J. Klauer, Malarie E. Schexnider, Nikoleta G. Tsvetanova

## Abstract

In the brain, G protein-coupled receptors (GPCRs) regulate neuronal excitability, synaptic transmission, and behavior by engaging transcriptional and translational programs that produce enduring changes in cellular function and architecture. However, the molecular mechanisms that couple GPCR activation to these adaptations remain poorly understood. Here, we demonstrate that the beta-adrenergic receptor (β2AR), a mediator of noradrenaline in the central nervous system, remodels neuronal morphology through compartmentalized signaling pathways that orchestrate distinct layers of gene regulation. Following stimulation, β2ARs remain active on endosomes, and their intracellular signaling promotes dendritic growth and synapse formation in human iPSC-derived and primary cortical neurons. These structural effects are driven by two coordinated regulatory axes: PKA/CREB-dependent transcription of morphogenesis-related genes and PKA/mTOR-dependent translation of components of the protein synthesis machinery. Altogether, this work defines novel spatial and biochemical principles by which GPCR signaling drives structural reorganization and functional adaptations in neurons.
