## Supplementary material for "GPCR endocytosis rewires neuronal gene expression and cellular architecture": Dataset S3

### Sheet: README
Gene Ontology (GO) annotations were obtained from STRING-DB (Szklarczyk, D., et.al. (2025). STRING database in 2025: protein networks with directionality and functional refinement. Nucleic Acids Research, 53(D1), D730–D738)
Genes were manually grouped into broad functional themes based on their GO annotations and known biological functions with an emphasis on pathways relevant to neuronal activity, neuronal development, and structural plasticity. Each gene was assigned to a single primary theme to facilitate interpretation of the β2AR-regulated translational program
Mode of regulation: Based on Ribo-seq analysis, see Dataset S2
Key PMID(s) identify key papers showing direct links to the gene of interest and dendritic arborization, neurite growth or synaptic plasticity

### Sheet: Dataset S3
Functional theme / GO IDs	Gene	Mode of regulation	Key PMID(s)
Activity-dependent transcription GO:0000122, GO:0000976, GO:0000977, GO:0000981, GO:0001067, GO:0001216, GO:0001217, GO:0001221, GO:0001222, GO:0001227, GO:0001228, GO:0003700, GO:0006351, GO:0006357, GO:0006366, GO:0007623, GO:0008134, GO:0009649, GO:0009725, GO:0010467, GO:0010628, GO:0032774, GO:0032870, GO:0032922, GO:0036003, GO:0042752, GO:0043153, GO:0043433, GO:0043618, GO:0043620, GO:004…	ATF3	Forwarded	39923113
	CREM	Forwarded	36753414, 37309741
	EGR1	Buffered	39801227
	FOS	Forwarded	39801227, 18548486, 1521143, 17182779
	FOSB	Forwarded	11572966, 18548486
	GADD45B	Forwarded	19119186, 29681534
	JUNB	Forwarded	18548486
	NPAS4	Buffered	18815592, 39801227, 29681534
	NR4A1	Forwarded	24976215, 29295823
	NR4A2	Forwarded	36931707
	NR4A3	Forwarded	29681534
	BHLHE40	Forwarded
	BTG2	Forwarded	29681534
	DUSP1	Forwarded	39801227, 29681534
	DUSP4	Forwarded
	FOSL2	Forwarded	29681534
	GADD45G	Forwarded	29681534
	IER2	Forwarded
	JUND	Forwarded	18548486
	NFIL3	Forwarded	29681534
	PER1	Forwarded
Neuronal differentiation & cell fate specification GO:0001708, GO:0001709, GO:0001841, GO:0001843, GO:0002065, GO:0002067, GO:0002085, GO:0002087, GO:0003310, GO:0003407, GO:0007275, GO:0007399, GO:0007417, GO:0007422, GO:0009653, GO:0009913, GO:0010001, GO:0010453, GO:0010454, GO:0014020, GO:0014029, GO:0014032, GO:0014033, GO:0021515, GO:0021520, GO:0021522, GO:0021524, GO:0021527, GO:0021532, …	HES1	Buffered	37249336, 37083721
	ID2	Forwarded	34599103
	IRF2BPL	Forwarded	30057031
	ISL2	Buffered	24495295
	KLF7	Forwarded	15964824, 22529377
	LHX5	Forwarded	10325223
	NEUROG2	Buffered	39801227, 40601742, 31145898
	POU4F1	Forwarded	34548095, 38469155, 31085606
	PROX1	Buffered	34380763
	TLX3	Buffered	20581840
	UNCX	Forwarded	20692344
	FOXD1	Buffered
	ID1	Forwarded
	ID3	Exclusive
	IRX1	Forwarded
	MAB21L1	Forwarded
	NHLH2	Forwarded
	RARA	Forwarded	17712061, 18840692, 30782829, 30355624
	SALL3	Buffered	21396426
	C21ORF91	Buffered
	IRS2	Forwarded
	IRX4	Buffered
	JRKL	Buffered
	KBTBD8	Forwarded
	NANOS1	Buffered
	NGRN	Exclusive
	SLC7A5	Forwarded
	SPRY3	Buffered
Neuronal morphogenesis, cytoskeleton & adhesion GO:0000226, GO:0000902, GO:0000904, GO:0002093, GO:0005200, GO:0007010, GO:0007015, GO:0007017, GO:0007160, GO:0007163, GO:0007409, GO:0009653, GO:0009887, GO:0010975, GO:0010976, GO:0010977, GO:0016358, GO:0016817, GO:0016818, GO:0022603, GO:0030029, GO:0030036, GO:0031023, GO:0031175, GO:0031589, GO:0032989, GO:0032990, GO:0035088, GO:0042471, GO:…	BTBD3	Forwarded	24179155, 24179155, 31501410
	PARD6A	Forwarded	18267090
	SLITRK6	Buffered	29934346, 23543054
	TSPYL2	Forwarded	24413569, 30051352
	ANKRD6	Exclusive
	ARL4D	Forwarded	19327349
	ARMCX4	Buffered
	GEM	Forwarded
	RFLNB	Buffered
	TUBA4A	Forwarded	40964866
	VIM	Exclusive
	LYPD3	Buffered
	LZTS2	Buffered
	NFE2L2	Forwarded
	PLK3	Buffered
Synapse organization & plasticity GO:0001505, GO:0001941, GO:0005326, GO:0006836, GO:0007268, GO:0007416, GO:0007611, GO:0007612, GO:0007613, GO:0007616, GO:0008306, GO:0030594, GO:0035418, GO:0036465, GO:0036466, GO:0039531, GO:0046928, GO:0046929, GO:0046958, GO:0048167, GO:0048168, GO:0048172, GO:0048488, GO:0050803, GO:0050804, GO:0050805, GO:0050807, GO:0050808, GO:0050890, GO:0051588, GO:00…	CAMK2N1	Exclusive	32320502
	ELFN1	Forwarded	23042292, 25047565
	KCNJ6	Buffered
	LRRC4	Forwarded	19467332, 33932995, 36780420
	NETO2	Exclusive	19217376, 28235897, 23401525
	NPTX1	Forwarded	25855168, 42132754
	NPTX2	Forwarded	34508001, 36989373
	PPP1R9B	Buffered	15743906, 15937103
	SHISA9	Forwarded	33892364
	GABRQ	Forwarded	39801227
	HPCAL4	Exclusive
	NKAIN1	Exclusive
	BTBD8	Forwarded
	CCND2	Buffered
	EPM2A	Exclusive
	SLC30A1	Buffered
	ZCCHC3	Exclusive
Neuropeptides & neuronal communication GO:0002790, GO:0002791, GO:0002792, GO:0002793, GO:0005179, GO:0005184, GO:0007218, GO:0009306, GO:0014060, GO:0016486, GO:0030072, GO:0030073, GO:0032812, GO:0032940, GO:0033363, GO:0033605, GO:0035773, GO:0043434, GO:0046879, GO:0046883, GO:0046887, GO:0046888, GO:0046903, GO:0050433, GO:0050708, GO:0050714, GO:0050796, GO:0051046, GO:0051047, GO:0051048, …	ADCYAP1	Forwarded	41985643, 40843621, 37770159, 34610465, 30886013
	TAC1	Buffered	39801227
	VGF	Forwarded	39801227, 29681534, 42510639, 30401804, 28287464
	CARTPT	Buffered	29681534
	CHGB	Forwarded	29178418
	NPPC	Forwarded
	NTS	Forwarded
	PCSK1	Forwarded
	PTH2	Buffered
	PTPRN	Buffered
	SCG2	Forwarded	34815513
	INSIG1	Forwarded
	MIDN	Forwarded
	PIM3	Buffered
	SIRT4	Buffered
	TRIB3	Forwarded
GPCR & intracellular signal modulation GO:0000165, GO:0001664, GO:0001932, GO:0001933, GO:0001934, GO:0003924, GO:0004551, GO:0004672, GO:0004930, GO:0005096, GO:0006468, GO:0006469, GO:0006470, GO:0007165, GO:0007186, GO:0007188, GO:0007189, GO:0007263, GO:0007264, GO:0008277, GO:0009966, GO:0009967, GO:0009968, GO:0016462, GO:0017111, GO:0019912, GO:0030295, GO:0030695, GO:0032147, GO:0033673, …	GPR3	Buffered	34871769, 26800526, 17284443
	RASD1	Forwarded
	RGS2	Forwarded	9736641, 16820281
	RGS4	Forwarded	35781563, 19153107, 19153107, 37505982
	RGS3	Exclusive
	ENPP4	Buffered
	ADIPOR1	Exclusive
	BAMBI	Forwarded
	CCNG2	Forwarded
	CDKN1A	Forwarded
	CKS2	Forwarded
	DUSP6	Buffered
	GPRC5C	Forwarded
	MCL1	Forwarded
	PIM1	Buffered
	PPP1R15B	Forwarded
	SELENOK	Forwarded
	STC1	Forwarded
	TFRC	Buffered
	TPT1	Exclusive
mTOR/TOP translation, ribosome & protein synthesis GO:0000027, GO:0000028, GO:0000462, GO:0002181, GO:0003735, GO:0006364, GO:0006412, GO:0006414, GO:0006417, GO:0006448, GO:0016072, GO:0017148, GO:0019843, GO:0030490, GO:0031929, GO:0042254, GO:0042255, GO:0042273, GO:0042274, GO:0043022, GO:0043043, GO:0045182, GO:0045727, GO:0070180, GO:0070181, GO:0072344, GO:1900247, GO:1904803, GO:0007166	RACK1	Exclusive	36233159, 28245531, 39801227, 31920545
	RPS6	Exclusive	41416952, 38976155, 37743539, 27270670, 27194793
	MKNK2	Buffered	41688788
	RPL13	Exclusive
	RPL14	Exclusive
	RPL26	Exclusive	42372683, 40051914
	RPL27A	Exclusive
	RPL34	Exclusive
	RPL35A	Exclusive
	RPL4	Exclusive
	RPLP0	Exclusive
	RPS13	Exclusive
	RPS14	Exclusive
	RPS16	Exclusive
	RPS18	Exclusive
	DPH1	Buffered
	RBFA	Exclusive
RNA processing & post-transcriptional regulation GO:0000154, GO:0000184, GO:0000288, GO:0000375, GO:0000377, GO:0000398, GO:0000956, GO:0003723, GO:0003727, GO:0003729, GO:0006396, GO:0006397, GO:0006402, GO:0006406, GO:0008380, GO:0009451, GO:0010608, GO:0016070, GO:0016071, GO:0034470, GO:0034660, GO:0043484, GO:0043487, GO:0043488, GO:0048255, GO:0051028, GO:0051252, GO:0051253, GO:0061013, GO…	EIF4A3	Forwarded	14730019, 17632064, 22982623
	CLK1	Forwarded
	NAF1	Buffered
	TAF1A	Buffered
	TENT5A	Forwarded
	NOCT	Forwarded
	PRMT9	Forwarded
	TOB1	Forwarded
Protein trafficking, membrane & organelle dynamics GO:0000045, GO:0000422, GO:0001778, GO:0001919, GO:0002090, GO:0002091, GO:0004888, GO:0005215, GO:0005319, GO:0005548, GO:0006622, GO:0006810, GO:0006869, GO:0006886, GO:0006887, GO:0006892, GO:0006895, GO:0006896, GO:0006897, GO:0006900, GO:0006906, GO:0006914, GO:0006996, GO:0007009, GO:0007032, GO:0007034, GO:0007040, GO:0007041, GO:0007169, …	ATG9A	Buffered	28513333, 20124090, 40958389, 39466808, 36709207
	NRSN1	Exclusive	17566649, 26826586
	SORT1	Forwarded	22781549, 30692134
	BBS12	Buffered
	CHMP1B	Forwarded
	CHMP5	Exclusive
	LRPAP1	Exclusive
	RAB21	Exclusive	27066885, 22171327, 37534523, 19745841
	SPPL3	Exclusive
	STAM2	Buffered
	TXLNA	Forwarded
	WDR19	Exclusive
	CBARP	Forwarded
	MAP1LC3B2	Buffered
	NUTF2	Exclusive
	PKDCC	Buffered
	RANBP2	Buffered
	USP30	Exclusive
Chromatin & transcriptional regulation GO:0000122, GO:0000414, GO:0000415, GO:0000976, GO:0000977, GO:0000978, GO:0000981, GO:0000987, GO:0001067, GO:0001216, GO:0001217, GO:0001227, GO:0001228, GO:0003677, GO:0003682, GO:0003684, GO:0003690, GO:0003700, GO:0003712, GO:0003713, GO:0003714, GO:0006325, GO:0006334, GO:0006335, GO:0006336, GO:0006338, GO:0006351, GO:0006353, GO:0006354, GO:0006355, …	RAI1	Buffered	32783930
	ARID4A	Buffered
	BCOR	Forwarded
	CBX4	Forwarded
	CBX8	Forwarded
	CHD1	Forwarded	41833011
	CITED2	Forwarded	27307230
	CTDSP2	Buffered
	ETS2	Forwarded
	H2AX	Buffered
	IRF2BP2	Forwarded
	KLF6	Buffered	20159039
	MIDEAS	Buffered
	MN1	Buffered
	MXD1	Buffered
	REL	Buffered	24854662, 18626097, 16980629
	SKIL	Forwarded
	SP1	Buffered	41723361, 40425782
	ANKRD49	Buffered
	ASF1A	Exclusive
	BOD1L1	Exclusive
	CGA	Forwarded
	CSRNP1	Forwarded
	ELL2	Forwarded
	ETV3	Forwarded
	KLF10	Forwarded
	MAFF	Forwarded
	MTERF1	Buffered
	MTERF3	Forwarded
	RFXAP	Forwarded
	RNF111	Exclusive
	SERTAD3	Forwarded
	TIPARP	Forwarded
	TOB2	Forwarded
	TRIM26	Buffered
	TXNIP	Forwarded
	WDR5B	Buffered
	ZDBF2	Forwarded
	ZFP30	Forwarded
	ZNF10	Forwarded
	ZNF114	Buffered
	ZNF184	Forwarded
	ZNF253	Buffered
	ZNF287	Buffered
	ZNF331	Forwarded
	ZNF337	Exclusive
	ZNF395	Buffered
	ZNF419	Forwarded
	ZNF490	Buffered
	ZNF567	Buffered
	ZNF570	Forwarded
	ZNF571	Forwarded
	ZNF613	Buffered
	ZNF615	Buffered
	ZNF703	Forwarded
	ZNF84	Exclusive
	ZNF844	Buffered
	ZNF845	Buffered
Misc (stress, survival, metabolism, other) GO:0000041, GO:0001671, GO:0001676, GO:0004322, GO:0004553, GO:0004559, GO:0004569, GO:0005506, GO:0005515, GO:0005521, GO:0005975, GO:0005976, GO:0005977, GO:0005979, GO:0005981, GO:0005996, GO:0006022, GO:0006023, GO:0006024, GO:0006029, GO:0006040, GO:0006047, GO:0006048, GO:0006066, GO:0006082, GO:0006119, GO:0006122, GO:0006139, GO:0006259, GO:00064…	ABHD14A-ACY1	Exclusive
	ANKRD37	Forwarded
	ARMH3	Exclusive
	C11ORF96	Forwarded
	CASP9	Forwarded
	CCDC126	Buffered
	CHPF	Buffered
	COMMD8	Buffered
	CYCS	Exclusive
	CYP2U1	Buffered
	CYSTM1	Exclusive
	DCUN1D3	Forwarded
	FAM43A	Forwarded
	FBXO33	Forwarded
	FKBP9	Exclusive
	FTH1	Exclusive
	GLA	Forwarded
	HECA	Buffered
	IDI1	Forwarded
	IER5L	Forwarded
	IRGQ	Buffered
	JOSD1	Buffered
	KLHL15	Forwarded
	KLHL21	Buffered
	LBR	Exclusive
	LOC128125822	Forwarded
	MANEA	Buffered
	MGAT2	Exclusive
	MSANTD2	Exclusive
	OVCA2	Buffered
	PCNX4	Buffered
	PDP1	Forwarded
	PDP2	Exclusive
	PIERCE2	Buffered
	PIGW	Buffered
	PLEKHH3	Buffered
	PPP1R3D	Forwarded
	PRR14L	Buffered
	PTP4A1	Buffered
	PTP4A2	Exclusive
	RECQL	Buffered
	RNF122	Forwarded
	SERTAD4	Forwarded
	SKIDA1	Forwarded
	SLC19A2	Buffered
	SLC2A3	Forwarded
	SUSD6	Buffered
	TCEAL5	Forwarded
	TCEAL8	Exclusive
	TCEAL9	Forwarded
	TOR1AIP1	Forwarded
	UAP1	Forwarded
	UQCRB	Exclusive
	ZSWIM1	Buffered
